# A stable reference human transcriptome and proteome as a standard for reproducible omics experiments

**DOI:** 10.1101/2022.11.16.516732

**Authors:** Shaohua Lu, Hong Lu, Tingkai Zheng, Huiming Yuan, Hongli Du, Youhe Gao, Yongtao Liu, Xuanzhen Pan, Wenlu Zhang, Shuying Fu, Zhenghua Sun, Jingjie Jin, Qing-Yu He, Yang Chen, Gong Zhang

**Author notes:** Correspondence: Gong Zhang, E-mail address;, Yang Chen, E-mail address., Shaohua Lu. These authors have contributed equally to this work and share first authorship (Shaohua Lu, Hong Lu, Tingkai Zheng).

## Abstract

In recent years, the development of high-throughput omics technology has greatly promoted the development of biomedicine. However, the poor reproducibility of omics techniques limits its application. It is necessary to use standard reference materials of complex RNAs or proteins to test and calibrate the accuracy and reproducibility of omics workflows. However, the transcriptome and proteome of most cell lines shift during culturing, which limits their applicability to serve as standard samples. In this study, we demonstrated that the human hepatocellular cell line MHCC97H has a very stable transcriptome (R^2^=0.966-0.995) and proteome (R^2^=0.934-0.976 for DDA, R^2^=0.942-0.986 for DIA) after 9 subculturing generations, which allows this stable standard sample to be stably produced on an industrial scale for several decades. Moreover, this stability was maintained across labs and platforms. In sum, our results justified a omics standard reference material and reference datasets for transcriptomic and proteomics research. This helps to further standardize the workflow and data quality of omics techniques and thus promotes the application of omics technology in precision medicine.
