## Supplementary material for "A stable reference human transcriptome and proteome as a standard for reproducible omics experiments": Details of transcriptome data for 5 cell lines

### Sheet: Figure 2
The transcriptomic data of 5 cell lines
Individual Name	Run accession	Sample Accession	Sample Name	URL	Total link	Sample name in article
MHCC97H（May.2021）	HRR490856	HRS308302	97H 5	https://share.cncb.ac.cn/Y2TD4xSS/HRA001521/HRR490856/	https://ngdc.cncb.ac.cn/gsa-human/s/Y2TD4xSS	MHCC97H g-1
	HRR490857	HRS308303	97H 6	https://share.cncb.ac.cn/Y2TD4xSS/HRA001521/HRR490857/		MHCC97H g-2
	HRR490858	HRS308304	97H 7	https://share.cncb.ac.cn/Y2TD4xSS/HRA001521/HRR490858/		MHCC97H g-3
	HRR490859	HRS308305	97H 8	https://share.cncb.ac.cn/Y2TD4xSS/HRA001521/HRR490859/		MHCC97H g-4
	HRR490860	HRS308306	97H 9	https://share.cncb.ac.cn/Y2TD4xSS/HRA001521/HRR490860/		MHCC97H g-5
	HRR490861	HRS308307	97H 10	https://share.cncb.ac.cn/Y2TD4xSS/HRA001521/HRR490861/		MHCC97H g-6
	HRR490862	HRS308308	97H 11	https://share.cncb.ac.cn/Y2TD4xSS/HRA001521/HRR490862/		MHCC97H g-7
	HRR490863	HRS308309	97H 12	https://share.cncb.ac.cn/Y2TD4xSS/HRA001521/HRR490863/		MHCC97H g-8
	HRR490864	HRS308310	97H 13	https://share.cncb.ac.cn/Y2TD4xSS/HRA001521/HRR490864/		MHCC97H g-9
Hela	HRR490865	HRS308311	Hela 2	https://share.cncb.ac.cn/Y2TD4xSS/HRA001521/HRR490865/		Hela g-1
	HRR490866	HRS308312	Hela 3	https://share.cncb.ac.cn/Y2TD4xSS/HRA001521/HRR490866/		Hela g-2
	HRR490867	HRS308313	Hela 4	https://share.cncb.ac.cn/Y2TD4xSS/HRA001521/HRR490867/		Hela g-3
	HRR490868	HRS308314	Hela 5	https://share.cncb.ac.cn/Y2TD4xSS/HRA001521/HRR490868/		Hela g-4
	HRR490869	HRS308315	Hela 6	https://share.cncb.ac.cn/Y2TD4xSS/HRA001521/HRR490869/		Hela g-5
	HRR490870	HRS308316	Hela 7	https://share.cncb.ac.cn/Y2TD4xSS/HRA001521/HRR490870/		Hela g-6
	HRR490871	HRS308317	Hela 8	https://share.cncb.ac.cn/Y2TD4xSS/HRA001521/HRR490871/		Hela g-7
	HRR490872	HRS308318	Hela 9	https://share.cncb.ac.cn/Y2TD4xSS/HRA001521/HRR490872/		Hela g-8
	HRR490873	HRS308319	Hela 10	https://share.cncb.ac.cn/Y2TD4xSS/HRA001521/HRR490873/		Hela g-9
	HRR490874	HRS308320	Hela 11	https://share.cncb.ac.cn/Y2TD4xSS/HRA001521/HRR490874/		Hela g-10
	HRR490875	HRS308321	Hela 12	https://share.cncb.ac.cn/Y2TD4xSS/HRA001521/HRR490875/		Hela g-11
	HRR490876	HRS308322	Hela 13	https://share.cncb.ac.cn/Y2TD4xSS/HRA001521/HRR490876/		Hela g-12
A549	HRR490877	HRS308323	A549 2	https://share.cncb.ac.cn/Y2TD4xSS/HRA001521/HRR490877/		A549 g-1
	HRR490878	HRS308324	A549 3	https://share.cncb.ac.cn/Y2TD4xSS/HRA001521/HRR490878/		A549 g-2
	HRR490879	HRS308325	A549 4	https://share.cncb.ac.cn/Y2TD4xSS/HRA001521/HRR490879/		A549 g-3
	HRR490880	HRS308326	A549 5	https://share.cncb.ac.cn/Y2TD4xSS/HRA001521/HRR490880/		A549 g-4
	HRR490881	HRS308327	A549 6	https://share.cncb.ac.cn/Y2TD4xSS/HRA001521/HRR490881/		A549 g-5
	HRR490882	HRS308328	A549 7	https://share.cncb.ac.cn/Y2TD4xSS/HRA001521/HRR490882/		A549 g-6
	HRR490883	HRS308329	A549 8	https://share.cncb.ac.cn/Y2TD4xSS/HRA001521/HRR490883/		A549 g-7
	HRR490884	HRS308330	A549 9	https://share.cncb.ac.cn/Y2TD4xSS/HRA001521/HRR490884/		A549 g-8
	HRR490885	HRS308331	A549 10	https://share.cncb.ac.cn/Y2TD4xSS/HRA001521/HRR490885/		A549 g-9
	HRR490886	HRS308332	A549 11	https://share.cncb.ac.cn/Y2TD4xSS/HRA001521/HRR490886/		A549 g-10
	HRR490887	HRS308333	A549 12	https://share.cncb.ac.cn/Y2TD4xSS/HRA001521/HRR490887/		A549 g-11
HCCLM3	HRR580165	HRS326087	LM3x+3	https://share.cncb.ac.cn/Y2TD4xSS/HRA001521/HRR580165/		HCCLM3 g-1
	HRR580166	HRS326088	LM3x+6	https://share.cncb.ac.cn/Y2TD4xSS/HRA001521/HRR580166/		HCCLM3 g-2
	HRR580167	HRS326089	LM3x+7	https://share.cncb.ac.cn/Y2TD4xSS/HRA001521/HRR580167/		HCCLM3 g-3
	HRR580168	HRS326090	LM3x+8	https://share.cncb.ac.cn/Y2TD4xSS/HRA001521/HRR580168/		HCCLM3 g-4
	HRR580169	HRS326091	LM3x+9	https://share.cncb.ac.cn/Y2TD4xSS/HRA001521/HRR580169/		HCCLM3 g-5
	HRR580170	HRS326092	LM3x+10	https://share.cncb.ac.cn/Y2TD4xSS/HRA001521/HRR580170/		HCCLM3 g-6
	HRR580171	HRS326093	LM3x+11	https://share.cncb.ac.cn/Y2TD4xSS/HRA001521/HRR580171/		HCCLM3 g-7
	HRR580172	HRS326094	LM3x+12	https://share.cncb.ac.cn/Y2TD4xSS/HRA001521/HRR580172/		HCCLM3 g-8
HCCLM6	HRR580173	HRS326095	LM6x+3	https://share.cncb.ac.cn/Y2TD4xSS/HRA001521/HRR580173/		HCCLM6 g-1
	HRR580174	HRS326096	LM6x+6	https://share.cncb.ac.cn/Y2TD4xSS/HRA001521/HRR580174/		HCCLM6 g-2
	HRR580175	HRS326097	LM6x+7	https://share.cncb.ac.cn/Y2TD4xSS/HRA001521/HRR580175/		HCCLM6 g-3
	HRR580176	HRS326098	LM6x+8	https://share.cncb.ac.cn/Y2TD4xSS/HRA001521/HRR580176/		HCCLM6 g-4
	HRR580177	HRS326099	LM6x+9	https://share.cncb.ac.cn/Y2TD4xSS/HRA001521/HRR580177/		HCCLM6 g-5
	HRR580178	HRS326100	LM6x+10	https://share.cncb.ac.cn/Y2TD4xSS/HRA001521/HRR580178/		HCCLM6 g-6
	HRR580179	HRS326101	LM6x+11	https://share.cncb.ac.cn/Y2TD4xSS/HRA001521/HRR580179/		HCCLM6 g-7
	HRR580180	HRS326102	LM6x+12	https://share.cncb.ac.cn/Y2TD4xSS/HRA001521/HRR580180/		HCCLM6 g-8
