## Supplementary material for "A stable reference human transcriptome and proteome as a standard for reproducible omics experiments": Details of transcriptome data for MHCC97H stability assessment

### Sheet: Figure 3
The transcriptomic data of MHCC97H
Individual Name	Run accession	Sample Accession	Sample Name	URL	Total link	Sample name in article
MHCC97H-Dec.2021	HRR584099	HRS335948	97H-normal-5	https://download.cncb.ac.cn/gsa-human/HRA001871/HRR594099/	https://ngdc.cncb.ac.cn/gsa-human/browse/HRA001871	MHCC97H-Dec.2021 g-1
	HRR584100	HRS335949	97H-normal-6	https://download.cncb.ac.cn/gsa-human/HRA001871/HRR594100/		MHCC97H-Dec.2021 g-2
	HRR584101	HRS335950	97H-normal-7	https://download.cncb.ac.cn/gsa-human/HRA001871/HRR594101/		MHCC97H-Dec.2021 g-3
	HRR584102	HRS335951	97H-normal-8	https://download.cncb.ac.cn/gsa-human/HRA001871/HRR594102/		MHCC97H-Dec.2021 g-4
	HRR584103	HRS335952	97H-normal-9	https://download.cncb.ac.cn/gsa-human/HRA001871/HRR594103/		MHCC97H-Dec.2021 g-5
	HRR584104	HRS335953	97H-normal-10	https://download.cncb.ac.cn/gsa-human/HRA001871/HRR594104/		MHCC97H-Dec.2021 g-6
	HRR584105	HRS335954	97H-normal-11	https://download.cncb.ac.cn/gsa-human/HRA001871/HRR594105/		MHCC97H-Dec.2021 g-7
	HRR584106	HRS335955	97H-normal-12	https://download.cncb.ac.cn/gsa-human/HRA001871/HRR594106/		MHCC97H-Dec.2021 g-8
	HRR584107	HRS335956	97H-normal-13	https://download.cncb.ac.cn/gsa-human/HRA001871/HRR594107/		MHCC97H-Dec.2021 g-9
MHCC97H-experimenter-2	HRR491368	HRS308796	97H 5ztk	https://share.cncb.ac.cn/Y2TD4xSS/HRA001521/HRR491368/	https://ngdc.cncb.ac.cn/gsa-human/s/Y2TD4xSS	MHCC97H-experimenter-2 g-1
	HRR491369	HRS308797	97H 6ztk	https://share.cncb.ac.cn/Y2TD4xSS/HRA001521/HRR491369/		MHCC97H-experimenter-2 g-2
	HRR491370	HRS308798	97H 7ztk	https://share.cncb.ac.cn/Y2TD4xSS/HRA001521/HRR491370/		MHCC97H-experimenter-2 g-3
	HRR491371	HRS308799	97H 8ztk	https://share.cncb.ac.cn/Y2TD4xSS/HRA001521/HRR491371/		MHCC97H-experimenter-2 g-4
	HRR491372	HRS308800	97H 9ztk	https://share.cncb.ac.cn/Y2TD4xSS/HRA001521/HRR491372/		MHCC97H-experimenter-2 g-5
	HRR491373	HRS308801	97H 10ztk	https://share.cncb.ac.cn/Y2TD4xSS/HRA001521/HRR491373/		MHCC97H-experimenter-2 g-6
	HRR491374	HRS308802	97H 11ztk	https://share.cncb.ac.cn/Y2TD4xSS/HRA001521/HRR491374/		MHCC97H-experimenter-2 g-7
	HRR491375	HRS308803	97H 12ztk	https://share.cncb.ac.cn/Y2TD4xSS/HRA001521/HRR491375/		MHCC97H-experimenter-2 g-8
	HRR491376	HRS308804	97H 13ztk	https://share.cncb.ac.cn/Y2TD4xSS/HRA001521/HRR491376/		MHCC97H-experimenter-2 g-9
	HRR491377	HRS308805	97H 14ztk	https://share.cncb.ac.cn/Y2TD4xSS/HRA001521/HRR491377/		MHCC97H-experimenter-2 g-10
MHCC97H-Chi-biotech	HRR491378	HRS308806	97H 3 wuhan	https://share.cncb.ac.cn/Y2TD4xSS/HRA001521/HRR491378/		MHCC97H-Chi-biotech g-1
	HRR491379	HRS308807	97H 6 wuhan	https://share.cncb.ac.cn/Y2TD4xSS/HRA001521/HRR491379/		MHCC97H-Chi-biotech g-3
	HRR491380	HRS308808	97H 7 wuhan	https://share.cncb.ac.cn/Y2TD4xSS/HRA001521/HRR491380/		MHCC97H-Chi-biotech g-4
	HRR491381	HRS308809	97H 12 wuhan	https://share.cncb.ac.cn/Y2TD4xSS/HRA001521/HRR491381/		MHCC97H-Chi-biotech g-9
MHCC97H-SAGENE	HRR580185	HRS326107	97Hx+3 saizhe	https://share.cncb.ac.cn/Y2TD4xSS/HRA001521/HRR580185/		MHCC97H-SAGENE g-1
	HRR580186	HRS326108	97Hx+6 saizhe	https://share.cncb.ac.cn/Y2TD4xSS/HRA001521/HRR580186/		MHCC97H-SAGENE g-3
	HRR580187	HRS326109	97Hx+7 saizhe	https://share.cncb.ac.cn/Y2TD4xSS/HRA001521/HRR580187/		MHCC97H-SAGENE g-4
	HRR580188	HRS326110	97Hx+12 saizhe	https://share.cncb.ac.cn/Y2TD4xSS/HRA001521/HRR580188/		MHCC97H-SAGENE g-9
MHCC97H-Ribominus	HRR584108	HRS335948	97H-normal-5	https://download.cncb.ac.cn/gsa-human/HRA001871/HRR594108/	https://ngdc.cncb.ac.cn/gsa-human/browse/HRA001871	MHCC97H-Ribominus g-1
	HRR584109	HRS335949	97H-normal-6	https://download.cncb.ac.cn/gsa-human/HRA001871/HRR594109/		MHCC97H-Ribominus g-2
	HRR584110	HRS335950	97H-normal-7	https://download.cncb.ac.cn/gsa-human/HRA001871/HRR594110/		MHCC97H-Ribominus g-3
	HRR584111	HRS335951	97H-normal-8	https://download.cncb.ac.cn/gsa-human/HRA001871/HRR594111/		MHCC97H-Ribominus g-4
	HRR584112	HRS335952	97H-normal-9	https://download.cncb.ac.cn/gsa-human/HRA001871/HRR594112/		MHCC97H-Ribominus g-5
	HRR584113	HRS335953	97H-normal-10	https://download.cncb.ac.cn/gsa-human/HRA001871/HRR594113/		MHCC97H-Ribominus g-6
	HRR584114	HRS335954	97H-normal-11	https://download.cncb.ac.cn/gsa-human/HRA001871/HRR594114/		MHCC97H-Ribominus g-7
	HRR584115	HRS335955	97H-normal-12	https://download.cncb.ac.cn/gsa-human/HRA001871/HRR594115/		MHCC97H-Ribominus g-8
	HRR584116	HRS335956	97H-normal-13	https://download.cncb.ac.cn/gsa-human/HRA001871/HRR594116/		MHCC97H-Ribominus g-9
