## Supplementary material for "A stable reference human transcriptome and proteome as a standard for reproducible omics experiments": Details of MHCC97H transcriptome data using different library construction methods

### Sheet: Figure 4
The transcriptomic data of MHCC97H
Individual Name	Run accession	Sample Accession	Sample Name	URL	Total link	Sample name in article
MHCC97H-PolyA+mRNA	HRR584079	HRS335941	97H-degradation-6	https://download.cncb.ac.cn/gsa-human/HRA001871/HRR594079/	https://ngdc.cncb.ac.cn/gsa-human/browse/HRA001871	Deg-MHCC97H-PolyA+mRNA g-2
	HRR584080	HRS335942	97H-degradation-8	https://download.cncb.ac.cn/gsa-human/HRA001871/HRR594080/		Deg-MHCC97H-PolyA+mRNA g-4
	HRR584081	HRS335943	97H-degradation-10	https://download.cncb.ac.cn/gsa-human/HRA001871/HRR594081/		Deg-MHCC97H-PolyA+mRNA g-6
	HRR584082	HRS335944	97H-degradation-11	https://download.cncb.ac.cn/gsa-human/HRA001871/HRR594082/		Deg-MHCC97H-PolyA+mRNA g-7
	HRR584083	HRS335945	97H-degradation-12	https://download.cncb.ac.cn/gsa-human/HRA001871/HRR594083/		Deg-MHCC97H-PolyA+mRNA g-8
	HRR584084	HRS335946	97H-degradation-13	https://download.cncb.ac.cn/gsa-human/HRA001871/HRR594084/		Deg-MHCC97H-PolyA+mRNA g-9
MHCC97H-Ribominus	HRR584085	HRS335941	97H-degradation-6	https://download.cncb.ac.cn/gsa-human/HRA001871/HRR594085/		Deg-MHCC97H-Ribominus g-2
	HRR584086	HRS335942	97H-degradation-8	https://download.cncb.ac.cn/gsa-human/HRA001871/HRR594086/		Deg-MHCC97H-Ribominus g-4
	HRR584087	HRS335943	97H-degradation-10	https://download.cncb.ac.cn/gsa-human/HRA001871/HRR594087/		Deg-MHCC97H-Ribominus g-6
	HRR584088	HRS335944	97H-degradation-11	https://download.cncb.ac.cn/gsa-human/HRA001871/HRR594088/		Deg-MHCC97H-Ribominus g-7
	HRR584089	HRS335945	97H-degradation-12	https://download.cncb.ac.cn/gsa-human/HRA001871/HRR594089/		Deg-MHCC97H-Ribominus g-8
	HRR584090	HRS335946	97H-degradation-13	https://download.cncb.ac.cn/gsa-human/HRA001871/HRR594090/		Deg-MHCC97H-Ribominus g-9
MHCC97H-RNaseA	HRR584091	HRS335947	97H-NC	https://download.cncb.ac.cn/gsa-human/HRA001871/HRR594091/		MHCC97H-RNaseA -NC
	HRR584092	HRS335947	97H-30s	https://download.cncb.ac.cn/gsa-human/HRA001871/HRR594092/		MHCC97H-RNaseA -30s
	HRR584093	HRS335947	97H-1min	https://download.cncb.ac.cn/gsa-human/HRA001871/HRR594093/		MHCC97H-RNaseA -1min
	HRR584094	HRS335947	97H-2min	https://download.cncb.ac.cn/gsa-human/HRA001871/HRR594094/		MHCC97H-RNaseA -2min
	HRR584095	HRS335947	97H-5min	https://download.cncb.ac.cn/gsa-human/HRA001871/HRR594095/		MHCC97H-RNaseA -5min
	HRR584098	HRS335947	97H-1h	https://download.cncb.ac.cn/gsa-human/HRA001871/HRR594098/		MHCC97H-RNaseA -1h
