## Supplementary material for "A stable reference human transcriptome and proteome as a standard for reproducible omics experiments": Details of MHCC97H translatomics data and proteomic data

### Sheet: Figure 5
The translatomics data of MHCC97H
Individual Name	Run accession	Sample Accession	Sample Name	URL	Total link	Sample name in article
MHCC97H-RNC	HRR491388	HRS308816	97H 6-1	https://share.cncb.ac.cn/Y2TD4xSS/HRA001521/HRR491388/	https://ngdc.cncb.ac.cn/gsa-human/s/Y2TD4xSS	MHCC97H-RNC g-2
	HRR491390	HRS308818	97H 7-1	https://share.cncb.ac.cn/Y2TD4xSS/HRA001521/HRR491390/		MHCC97H-RNC g-3
	HRR491392	HRS308820	97H 8-1	https://share.cncb.ac.cn/Y2TD4xSS/HRA001521/HRR491392/		MHCC97H-RNC g-4
	HRR491394	HRS308822	97H 9-1	https://share.cncb.ac.cn/Y2TD4xSS/HRA001521/HRR491394/		MHCC97H-RNC g-5
	HRR491396	HRS308824	97H 10-1	https://share.cncb.ac.cn/Y2TD4xSS/HRA001521/HRR491396/		MHCC97H-RNC g-6
	HRR491398	HRS308826	97H 11-1	https://share.cncb.ac.cn/Y2TD4xSS/HRA001521/HRR491398/		MHCC97H-RNC g-7
	HRR491400	HRS308828	97H 12-1	https://share.cncb.ac.cn/Y2TD4xSS/HRA001521/HRR491400/		MHCC97H-RNC g-8
	HRR491402	HRS308830	97H 13-1	https://share.cncb.ac.cn/Y2TD4xSS/HRA001521/HRR491402/		MHCC97H-RNC g-9
The proteomic data of MHCC97H
Individual Name	File ID	File Title	URL	Total link	Sample name in article
MHCC97H-DDA	OMIX882-10-26	2018YFC0910202-A standard reference dataset for whole proteome mass spectrometry of Chinese cell samples-97HX+2DDA	https://download.cncb.ac.cn/OMIX/OMIX882/OMIX882-10-26.raw	https://ngdc.cncb.ac.cn/omix/release/OMIX882	MHCC97H-DDA g-1
	OMIX882-10-16	2018YFC0910202-A standard reference dataset for whole proteome mass spectrometry of Chinese cell samples-97HX+6DDA	https://download.cncb.ac.cn/OMIX/OMIX882/OMIX882-10-16.raw		MHCC97H-DDA g-3
	OMIX882-10-05	2018YFC0910202-A standard reference dataset for whole proteome mass spectrometry of Chinese cell samples-97HX+7DDA	https://download.cncb.ac.cn/OMIX/OMIX882/OMIX882-10-05.raw		MHCC97H-DDA g-4
	OMIX882-10-02	2018YFC0910202-A standard reference dataset for whole proteome mass spectrometry of Chinese cell samples-97HX+8DDA	https://download.cncb.ac.cn/OMIX/OMIX882/OMIX882-10-02.raw		MHCC97H-DDA g-5
	OMIX882-10-22	2018YFC0910202-A standard reference dataset for whole proteome mass spectrometry of Chinese cell samples-97HX+9DDA	https://download.cncb.ac.cn/OMIX/OMIX882/OMIX882-10-22.raw		MHCC97H-DDA g-6
	OMIX882-10-04	2018YFC0910202-A standard reference dataset for whole proteome mass spectrometry of Chinese cell samples-97HX+10DDA	https://download.cncb.ac.cn/OMIX/OMIX882/OMIX882-10-04.raw		MHCC97H-DDA g-7
	OMIX882-10-09	2018YFC0910202-A standard reference dataset for whole proteome mass spectrometry of Chinese cell samples-97HX+11DDA	https://download.cncb.ac.cn/OMIX/OMIX882/OMIX882-10-09.raw		MHCC97H-DDA g-8
	OMIX882-10-25	2018YFC0910202-A standard reference dataset for whole proteome mass spectrometry of Chinese cell samples-97HX+12DIA	https://download.cncb.ac.cn/OMIX/OMIX882/OMIX882-10-25.raw		MHCC97H-DDA g-9
MHCC97H-DIA	OMIX882-10-01	2018YFC0910202-A standard reference dataset for whole proteome mass spectrometry of Chinese cell samples-97HX+2DIA	https://download.cncb.ac.cn/OMIX/OMIX882/OMIX882-10-01.raw		MHCC97H-DIA g-1
	OMIX882-10-36	2018YFC0910202-A standard reference dataset for whole proteome mass spectrometry of Chinese cell samples-97HX+6DIA	https://download.cncb.ac.cn/OMIX/OMIX882/OMIX882-10-36.raw		MHCC97H-DIA g-3
	OMIX882-10-24	2018YFC0910202-A standard reference dataset for whole proteome mass spectrometry of Chinese cell samples-97HX+7DIA	https://download.cncb.ac.cn/OMIX/OMIX882/OMIX882-10-24.raw		MHCC97H-DIA g-4
	OMIX882-10-27	2018YFC0910202-A standard reference dataset for whole proteome mass spectrometry of Chinese cell samples-97HX+8DIA	https://download.cncb.ac.cn/OMIX/OMIX882/OMIX882-10-27.raw		MHCC97H-DIA g-5
	OMIX882-10-19	2018YFC0910202-A standard reference dataset for whole proteome mass spectrometry of Chinese cell samples-97HX+9DIA	https://download.cncb.ac.cn/OMIX/OMIX882/OMIX882-10-19.raw		MHCC97H-DIA g-6
	OMIX882-10-15	2018YFC0910202-A standard reference dataset for whole proteome mass spectrometry of Chinese cell samples-97HX+10DIA	https://download.cncb.ac.cn/OMIX/OMIX882/OMIX882-10-15.raw		MHCC97H-DIA g-7
	OMIX882-10-30	2018YFC0910202-A standard reference dataset for whole proteome mass spectrometry of Chinese cell samples-97HX+11DIA	https://download.cncb.ac.cn/OMIX/OMIX882/OMIX882-10-30.raw		MHCC97H-DIA g-8
	OMIX882-10-25	2018YFC0910202-A standard reference dataset for whole proteome mass spectrometry of Chinese cell samples-97HX+12DIA	https://download.cncb.ac.cn/OMIX/OMIX882/OMIX882-10-25.raw		MHCC97H-DIA g-9
MHCC97H technical triplicate of DDA	OMIX002283-02	JNU_DDA_1	https://download.cncb.ac.cn/OMIX/OMIX002283/OMIX002283-02.raw	https://ngdc.cncb.ac.cn/omix/release/OMIX002283	MHCC97H-DDA1
	OMIX002283-05	JNU_DDA_2	https://download.cncb.ac.cn/OMIX/OMIX002283/OMIX002283-05.raw		MHCC97H-DDA2
	OMIX002283-04	JNU_DDA_3	https://download.cncb.ac.cn/OMIX/OMIX002283/OMIX002283-04.raw		MHCC97H-DDA3
MHCC97H technical triplicate of DIA	OMIX002283-01	JNU_DIA_1	https://download.cncb.ac.cn/OMIX/OMIX002283/OMIX002283-01.raw		MHCC97H-DIA1
	OMIX002283-03	JNU_DIA_2	https://download.cncb.ac.cn/OMIX/OMIX002283/OMIX002283-03.raw		MHCC97H-DIA2
	OMIX002283-06	JNU_DIA_3	https://download.cncb.ac.cn/OMIX/OMIX002283/OMIX002283-06.raw		MHCC97H-DIA3
