## Supplementary material for "A stable reference human transcriptome and proteome as a standard for reproducible omics experiments": Details of MHCC97H proteomic data in several laboratories

### Sheet: Figure 6
The proteomic data of MHCC97H in in several laboratories
Individual Name	File ID	File Title	URL	Total link	Sample name in article
SCUT	OMIX883-10-01	2018YFC0910202-Reference material cell line third-party laboratory sequencing/mass spectrometry consistency assessment dataset-huagong-DDA	https://download.cncb.ac.cn/OMIX/OMIX883/OMIX883-10-01.raw	https://ngdc.cncb.ac.cn/omix/release/OMIX883	SCUT-DDA
	OMIX883-10-02	2018YFC0910202-Reference material cell line third-party laboratory sequencing/mass spectrometry consistency assessment dataset-huanggong-DIA	https://download.cncb.ac.cn/OMIX/OMIX883/OMIX883-10-02.raw		SCUT-DIA
DICP	OMIX883-10-03	2018YFC0910202-Reference material cell line third-party laboratory sequencing/mass spectrometry consistency assessment dataset-dalianwuhua_DIA	https://download.cncb.ac.cn/OMIX/OMIX883/OMIX883-10-03.raw		DICP-DIA
	OMIX883-10-04	2018YFC0910202-Reference material cell line third-party laboratory sequencing/mass spectrometry consistency assessment dataset-dalianwuhua_DDA	https://download.cncb.ac.cn/OMIX/OMIX883/OMIX883-10-04.raw		DICP-DDA
BNU	OMIX883-10-05	2018YFC0910202-Reference material cell line third-party laboratory sequencing/mass spectrometry consistency assessment dataset-Beishida DDA	https://download.cncb.ac.cn/OMIX/OMIX883/OMIX883-10-05.raw		BNU-DDA
JNU	OMIX002283-02	JNU_DDA_1	https://download.cncb.ac.cn/OMIX/OMIX002283/OMIX002283-02.raw	https://ngdc.cncb.ac.cn/omix/release/OMIX002283	JNU-DDA
	OMIX002283-03	JNU_DIA_2	https://download.cncb.ac.cn/OMIX/OMIX002283/OMIX002283-03.raw		JNU-DIA
